# VicMAG, an open-source tool for visualizing circular metagenome-assembled genomes highlighting bacterial virulence and antimicrobial resistance

**DOI:** 10.64898/2026.03.31.714378

**Authors:** Yusuke Tsuda, Yasuhiro Tanizawa, Thi My Hanh Vu, Yosuke Nishimura, Masaki Shintani, Haruka Abe, Futoshi Hasebe, Ikuro Kasuga, Miki Nagao, Masato Suzuki

**Affiliations:** Department of Clinical Laboratory Medicine, Kyoto University Graduate School of Medicine, 54 Shogoin-Kawahara-cho, Sakyo-ku, Kyoto, Kyoto 606-8507, Japan; Department of Infection Control and Prevention, Kyoto University Hospital, 54 Shogoin-Kawahara-cho, Sakyo-ku, Kyoto, Kyoto 606-8507, Japan; Department of Genetics, School of Life Science, The Graduate University for Advanced Studies (SOKENDAI), 1111 Yata, Mishima, Shizuoka 411-8540, Japan; Department of Informatics, National Institute of Genetics, 1111 Yata, Mishima, Shizuoka 411-8540, Japan; Institute of Tropical Medicine, Nagasaki University, Nagasaki, Nagasaki, 852-8523, Japan; Department of Urban Engineering, School of Engineering, The University of Tokyo, 7-3-1 Hongo, Bunkyo, Tokyo 113-8656, Japan; Institute for Extra-cutting-edge Science and Technology Avant-garde Research of Life (X-star), Japan Agency for Marine-Earth Science and Technology (JAMSTEC), 2-15 Natsushima-cho, Yokosuka, Kanagawa 237-0061, Japan; Department of Engineering, Graduate School of Integrated Science and Technology, Shizuoka University, 3-5-1 Johoku, Chuo-ku, Hamamatsu, Shizuoka 432-8561, Japan; Japan Collection of Microorganisms, RIKEN BioResource Research Center, 3-1-1, Koyadai, Tsukuba, Ibaraki 305-0074, Japan; Research Center for Advanced Science and Technology, The University of Tokyo, 4-6-1, Komaba, Meguro, Tokyo 153-8904, Japan; Antimicrobial Resistance Research Center, National Institute of Infectious Diseases, Japan Institute for Health Security, 4-2-1 Aobacho, Higashimurayama, Tokyo 189-0002, Japan

## Abstract

Bacterial pathogens spread in clinical and environmental settings, and mobile genetic elements (MGEs), such as plasmids and phages, mediate the transfer of virulence factor genes (VFGs) and antimicrobial resistance genes (ARGs) among bacterial communities. Metagenomic analysis of environmental and wastewater samples using highly accurate long-read sequencing technologies, such as PacBio HiFi sequencing, provides valuable insights into monitoring the regional spread of VFGs and ARGs, including dissemination mediated by MGEs. No visualization tool is currently available for the comprehensive display of numerous resulting circular metagenome-assembled genomes (cMAGs) with functional gene annotations. Here, we developed VicMAG, a visualization tool for highly complex cMAGs derived from long-read metagenome assemblies annotated using updated databases of VFGs, ARGs, and MGEs. Using 353 cMAGs from PacBio HiFi sequencing of a wastewater sample, we demonstrated the utility of VicMAG for metagenome visualization. VicMAG provides comprehensive, size-aware visualization of cMAGs representing bacterial chromosomes and plasmids, annotated with VFGs, ARGs, and phages. By simultaneously visualizing all cMAGs in a framework, VicMAG facilitates a holistic understanding of the distribution and genomic context of VFGs and ARGs across complex microbial communities. This tool supports integrated surveillance of bacteria associated with virulence and antimicrobial resistance across clinical, environmental, and One Health contexts.
