## Supplementary Data for "VicMAG, an open-source tool for visualizing circular metagenome-assembled genomes highlighting bacterial virulence and antimicrobial resistance"

n	l	plasmid	virus	arg	vfg	Completeness	Contamination	plasmid_score	conjugation_genes	virus_score	virus_coordinates	taxonomy
ctg76501	10910	yes				6.38	0	1
ctg76369	14778	yes		ErmB,dfrG		5.65	0	1
ctg98467	15351	yes				6.38	0	1
ctg82238	15939	yes				5.79	0.01	1
ctg97727	16570	yes				6.38	0	0.9998
ctg95442	16718					6.38	0
ctg89085	17404	yes				4.11	0	1
ctg95787	18263					6.38	0
ctg97601	21775	yes				6.38	0	1
ctg97571	21993	yes				6.38	0	1
ctg98389	22690	yes				6.38	0	1	MOBQ;MOBQ;MOBQ
ctg96429	22708					6.38	0
ctg98379	22793					2.27	0
ctg95406	23261	yes				6.3	0	1
ctg97905	23294	yes				6.38	0	1
ctg97926	23987					6.38	0
ctg92944	24075	yes		aad(6),ErmB,ErmB,APH(3')-IIIa,aad(6),ErmB,ErmB		6.31	0	0.9999
ctg97593	24341					6.38	0.01
ctg97389	24362					6.38	0
ctg97935	24462	yes				2.31	0	1
ctg94982	24690	yes				5.62	0.01	1
ctg97984	24769	yes				2.38	0	1
ctg93844	25794	yes		fexB,poxtA		2.57	0	1
ctg93153	25844	yes				2.61	0	1	MOBP1
ctg97391	26087	yes				6.38	0	0.9999
ctg98189	26203	yes		tet(A)		5.19	0.01	1
ctg98047	26495					6.38	0
ctg98380	27281	yes				6.38	0	1
ctg97826	27960	yes				6.31	0.01	1
ctg97699	28051					6.38	0
ctg98826	28103			qacEdelta1,mphE,msrE,APH(3')-Ia,sul1,qacEdelta1,aadA2,dfrA27,msrE,APH(3')-Ia,sul1,qacEdelta1,APH(3')-Ia		2.43	0.04
ctg95855	28527					7.58	0
ctg98455	28577	yes				2.82	0	0.9999
ctg93593	28674	yes		Enterococcus faecium chloramphenicol acetyltransferase,ErmB,aad(6),SAT-4,APH(3')-IIIa		2.95	0	1
ctg98305	28872	yes		tet(A),TEM-135,tet(A),TEM-135		2.32	0.05	1
ctg96565	29036	yes				2.34	0	1
ctg97529	29038	yes				2.43	0.03	1
ctg96043	29588	yes		poxtA,fexB,tet(L),tet(M)		2.78	0	1	MOBV
ctg98059	29776	yes		ErmB,ErmB,ErmB		3.55	0.03	1	MOBP1;MOBP1
ctg94514	30168	yes		tet(S)		3.29	0	0.9999	MOBP1
ctg97384	30638	yes				2.51	0.01	1	MOBQ;MOBQ;MOBQ
ctg98166	30853	yes				2.5	0	1	MOBP1;MOBP1
ctg98634	31159	yes				2.51	0	1	MOBP1;MOBP1
ctg98696	31285	yes		tet(O/W/32/O),tet(L)		2.64	0	1
ctg98551	31421	yes				3.15	0.01	1
ctg96140	32651	yes				2.84	0	0.9999	MOBP2
ctg98952	32652	yes		FosA3,CTX-M-55,FosA3,CTX-M-55	aatA	2.25	0	1
ctg99984	32752					2.68	0
ctg97552	33712	yes				3.2	0.09	1	MOBP1
ctg97058	33914	yes				2.83	0	1
ctg97261	34311	yes				2.57	0	1	MOBP1
ctg99153	34724	yes				3.58	0.15	1	MOBP1;MOBP1
ctg95940	35094	yes		tet(M),tet(L),catA8,ErmB		3.92	0	1	MOBV
ctg99212	35169	yes				2.47	0	1	MOBP1
ctg98251	35718	yes				2.58	0.08	1
ctg99478	35743					2.4	0
ctg100029	35878					30.35	0
ctg98397	36022	yes		tet(S)		2.93	0	1	MOBP1
ctg96720	36029	yes		tet(L),tet(M)		2.94	0	1
ctg99448	36177	yes				2.52	0	1	MOBP1;MOBP1
ctg99270	36301	yes				2.65	0	0.9999	MOBP1
ctg98246	36636	yes		tet(S)		2.86	0.02	0.9999	MOBP1
ctg99407	36721	yes				2.51	0.02	0.9999
ctg98395	36820					6.38	0
ctg100899	36823	yes				2.56	0	1	B_traO
ctg101419	37111	yes				2.64	0	1	MOBP1;T_virB9;T_virB8;virb4;T_virB6
ctg100617	37943	yes				3.38	0	1	MOBP1
ctg96889	38090	yes			mrkA,mrkB,mrkC,mrkD,mrkF	2.52	0.03	1	T_virB2;virb4;T_virB6;T_virB8;T_virB9
ctg96902	38154	yes		AAC(3)-VIa,aadA22,QnrS1,floR		2.96	0	1
ctg96426	38220	yes				2.29	0	0.9999
ctg99944	38230	yes		tet(A)		2.5	0.01	1	MOBQ;MOBQ;MOBQ
ctg99953	38363					2.62	0.4
ctg99750	38381					2.91	0
ctg101052	38531					2.57	0
ctg99829	38590	yes		poxtA,fexB		3.09	0	1
ctg98737	39086					2.78	0.02
ctg99300	39120	yes				2.56	0.01	0.9999
ctg99335	39334	yes		QnrS1,floR		2.74	0	1	F_traK;F_traE;F_traL
ctg100028	39390	yes		tet(S)		3.03	0.02	0.9999	MOBP1
ctg97250	39635					2.44	0
ctg98518	39724	yes		ErmB,AAC(6')-Ie-APH(2'')-Ia bifunctional protein,ANT(6)-Ia,Limosilactobacillus reuteri cat-TC		3.57	0	1
ctg101138	39757					2.73	0
ctg99509	40309	yes				3.01	0	0.9999
ctg97565	40414	yes		tet(A),sul3,TEM-103,AAC(3)-IId,QnrS1		3.08	0	1
ctg98926	40630					2.43	0
ctg101262	40730					2.44	0
ctg99216	40886	yes				2.53	0.02	1	MOBP1;MOBP1
ctg100896	41105					3.04	0
ctg100798	41264	yes		tet(S)		2.97	0.01	1	MOBP1
ctg100520	41337					3.05	0
ctg98993	41665					2.59	0.02
ctg99842	41794	yes		fexB,poxtA,fexB,poxtA		3.6	0.19	1
ctg101088	41810					2.92	0
ctg100561	41852					3.06	0
ctg98186	41902	yes		tet(S)		3.63	0.01	0.9999	MOBP1
ctg100511	41927	yes				3.95	0.07	0.9999
ctg101249	41948					3.05	0
ctg99209	42173	yes				2.6	0.01	1	MOBP1;MOBP1
ctg100972	42179	yes		dfrG,ANT(6)-Ia,APH(3')-IIIa,ErmB		3.99	0	0.9999
ctg99654	42223					2.8	0
ctg100254	42234	yes				3.38	0.01	1	MOBP1;MOBP1
ctg98448	42344	yes		QnrS1,LAP-2,floR		2.91	0.01	1
ctg99003	42402	yes			mrkA,mrkB,mrkC,mrkD,mrkF	3.37	0.02	1	F_traN;F_traF
ctg101287	42629	yes				3.02	0.04	1	T_virB9;T_virB8;T_virB6;virb4;T_virB2;T_virB1;MOBP1
ctg101300	42893					2.7	0
ctg97327	43036	yes				2.75	0.01	1	MOBP1
ctg101074	43132	yes			asa1	3.36	0	1	FATA_prgL;FATA_prgIc
ctg98706	43452	yes		ErmB,ErmB		3.93	0.01	1	FATA_trsL;FATA_trsD;FATA_trsC;FATA_trsL
ctg99373	43482	yes		tet(S)		2.58	0	1
ctg101334	43688	yes				2.72	0.01	0.9999
ctg99451	43912					2.46	0
ctg101420	43940	yes				3.15	0	1	T_virB9;T_virB8;T_virB6;T_virB5;virb4;T_virB3;T_virB1
ctg99721	43979	yes		tet(L),tet(M),tet(L),tet(M)		3.18	0.05	1	MOBV
ctg101020	44008	yes				3.97	0	1
ctg101055	44055	yes				2.34	0	1
ctg101429	44124					2.46	0
ctg101492	44195					2.64	0
ctg100765	44327					2.6	0
ctg99307	44348					2.53	0
ctg101378	44384					2.35	0
ctg101323	44394					2.42	0
ctg100280	44402					2.47	0
ctg101575	44610					2.47	0
ctg101203	44615	yes				2.77	0	1	MOBF;t4cp2;F_traG;F_traH;F_traF;F_traN;F_traU;F_traW;virb4;F_traV;F_traB;F_traK;F_traE;F_traL
ctg99791	44648	yes		floR		3.19	0.1	1
ctg99946	44683	yes		tetB(P),tetA(P)		3.11	0	0.9998
ctg101632	44692					2.49	0
ctg99673	44754					2.78	0.02
ctg100165	44814					2.47	0
ctg100082	44918					2.48	0
ctg99813	44938	yes				2.55	0.01	1	MOBP1;MOBP1
ctg101529	44983	yes				3.73	0	0.9999	MOBP1
ctg99983	45186	yes				3.09	0.06	1
ctg101120	45645	yes		tet(S)		2.86	0	0.9999
ctg101337	45850					2.42	0
ctg101527	46020					3.14	0
ctg101482	46079					3.52	0
ctg99964	46099					2.49	0
ctg99572	46236	yes		tet(M),tet(L),catA8,ErmB,dfrG,ErmB,aad(6),SAT-4,APH(3')-IIIa,ErmB		4.52	0	1
ctg100397	46330	yes				3.43	0	1	MOBP1;MOBP1
ctg99889	46831	yes				2.58	0.02	1	MOBB;MOBB
ctg101380	47012	yes				3.37	0	0.9999
ctg100747	47268	yes		tet(S)		3.56	0.01	1	MOBP1
ctg101214	47305					3.05	0
ctg101377	47410					3.33	0
ctg101006	47487					3.22	0
ctg101240	47680	yes		QnrS1,TEM-103		2.78	0.01	1	T_virB2;virb4;T_virB6;T_virB8;T_virB9
ctg100539	47739	yes				3.59	0.07	1
ctg99477	47843	yes				2.44	0	1
ctg101288	47901					3.39	0
ctg100820	48125	yes				2.56	0.15	1
ctg101685	48133					3.4	0
ctg99571	48169	yes		tetA(P),tetB(P)		3.22	0	0.9998
ctg101483	48188					2.71	0
ctg100567	48316	yes				3.13	0	0.9998
ctg100467	48428	yes				2.96	0.01	1
ctg100485	48465	yes				3.64	0.02	1
ctg101089	48526	yes				2.63	0	0.9999
ctg101493	49036					2.95	0
ctg100012	49466	yes				2.71	0.06	1
ctg101512	49570					2.67	0
ctg101630	49771	yes				3.44	0	0.9999	T_virB11;T_virB2;virb4;T_virB9;T_virB10;T_virB5
ctg100198	49935	yes				3.4	0.01	1	MOBP1
ctg101110	50835	yes		mphA,Mrx,dfrA12,aadA,qacL,sul3,TEM-103,tet(M)		3.26	0	1	MOBC
ctg101182	51125	yes				3.09	0	0.9999	FATA_prgL;FATA_prgIc
ctg101407	51138					3.43	0
ctg101309	51226	yes		QnrS1,floR,aadA2,linG		3.84	0	1
ctg101321	51310	yes				3.03	0	1	MOBF;F_traG;F_traH;F_traF;F_traN;F_trbC;F_traU;F_traW;virb4;virb4;F_traV;F_traK;F_traE;F_traL
ctg100243	51332	yes		tet(S)		2.97	0	0.9999
ctg101428	51401	yes				3.35	0.01	1	T_virB1;T_virB9;T_virB8;T_virB6;virb4;virb4;T_virB2
ctg100857	51805	yes		AAC(6')-Ie-APH(2'')-Ia bifunctional protein		3.4	0.01	1
ctg100304	52086	yes				3	0.04	1	T_virB11;T_virB9;T_virB8;T_virB6;virb4;T_virB2
ctg100030	52116	yes		tet(S)		3.46	0.01	0.9999
ctg101391	52318	yes				3.01	0	0.9999	T_virB11
ctg101694	52320	yes		floR		3.31	0	1	F_traL;F_traE;F_traK;F_traB;F_traV;virb4;F_traW;F_traU;F_traN;F_traF;F_traH;F_traG;t4cp2;MOBF
ctg101379	52656	yes				3.65	0	0.9999	MOBP2
ctg100860	52962	yes				3.18	0.06	1	T_virB9;T_virB9;T_virB8;T_virB6;T_virB5;virb4;T_virB3;T_virB1;t4cp2;T_virB9;T_virB8;T_virB6;T_virB5;virb4;T_virB3;T_virB1
ctg101237	53401	yes				3.46	0.01	1	FATA_trsC;FATA_trsD;FATA_trsF
ctg99197	53688	yes				3.26	0.04	1
ctg100296	53698	yes		MCR-1.1		2.74	0.1	1	T_virB2;virb4;T_virB6;T_virB8;T_virB9;T_virB11;T_virB2;virb4;T_virB6;T_virB8;T_virB9
ctg99855	53728	yes				2.5	0.02	0.9999
ctg99403	53841	yes				2.92	0.04	0.9998
ctg101635	53951	yes				3.25	0	0.9999	T_virB5;T_virB10;T_virB9;T_virB2;T_virB11
ctg101327	54012	yes				2.73	0	1	FA_orf13
ctg100831	54919	yes				3.51	0	0.9999
ctg100921	55278	yes			prgB/asc10	3.14	0	1	FATA_prgL;FATA_prgIc
ctg101137	55300	yes		optrA,fexA,ErmB		4.15	0.02	0.9999
ctg101013	55322	yes		TEM-135,TEM-135		3.53	0.34	1	T_virB9;T_virB8;T_virB6;T_virB5;virb4;T_virB3;MOBP1;T_virB9;T_virB8;T_virB6;T_virB5;virb4;T_virB3
ctg101354	55410	yes				3.46	0	1	I_traY;I_trbA;I_trbA;I_trbB;MOBP1;MOBP1;I_traI;I_traK;I_traL;I_traN;I_traO;I_traP;I_traQ;I_traR;traU;I_traW;I_traY
ctg100843	55503	yes				2.78	0.02	0.9999
ctg100578	55865	yes			cna	3.18	0	0.9999	MOBP2
ctg100169	55873	yes		TEM-135		3.35	0	0.9999	T_virB11;T_virB2;T_virB8;T_virB9;T_virB10;T_virB5
ctg101050	55912	yes			ACI49672,pilA	3.95	0.01	1	MOBP2
ctg101034	56040					3.11	0.01
ctg101502	56082	yes				3	0	1	MOBF;F_traG;F_traG;F_traH;F_traN;F_trbC;F_traU;F_traW;virb4;F_traV;F_traK;F_traE;F_traL
ctg101541	56300	yes		optrA		2.82	0	0.9999	FATA_prgIb;FATA_prgF
ctg101202	56439	yes				2.75	0.01	1	T_virB10;T_virB6;T_virB11;T_virB10;T_virB6
ctg100887	56716	yes		optrA,fexA		4.28	0	1	FATA_trsL;FATA_trsD;FATA_trsC
ctg101758	56906					3.43	0
ctg100542	56983					2.72	0
ctg99835	57339	yes		AAC(3)-IId,QnrS1,aadA		3.61	0.03	1
ctg101638	57342	yes				2.84	0	1	T_virB11;MOBP2
ctg100984	57770					19.72	2.48
ctg101157	58188	yes				3.73	0.03	1
ctg100822	58193					3.12	0.01
ctg101111	58195	yes				2.96	0.01	0.9999	FATA_prgF;FATA_prgIb
ctg101371	58267	yes				3.71	0	0.9999
ctg101060	58309	yes				3.18	0	1	MOBP2
ctg101260	58339					2.84	0
ctg101778	58398	yes				3.76	0	0.9999
ctg101908	58483	yes				3.41	0	1	F_traU;F_traW;virb4;F_traV;F_traB;F_traK;F_traE;F_traL;MOBF;t4cp2;F_traG;F_traH;F_traF;F_traN
ctg100856	58574	yes				2.22	0.04	0.9999
ctg101362	58601	yes				4.02	0	1	I_trbA;I_trbB;I_traY;I_traW;traU;I_traR;I_traQ;I_traP;I_traO;I_traN;I_traL;I_traK;I_traI;MOBP1
ctg101524	58719	yes		ErmB		4.49	0	1
ctg100978	58858					3	0.01
ctg101547	58992	yes			ACI49670,pilA,ACI49672,ACI49668	3.89	0	1	MOBP2
ctg100440	59203	yes		tet(S)		3.81	0.15	0.9999
ctg100566	59224	yes				2.74	0	1
ctg100620	59228					2.97	0
ctg100970	59512	yes			pilA,ACI49672	4	0	1	MOBP2
ctg101782	59733	yes			estIa	3.48	0	1	MOBF;MOBF;t4cp2;F_traG;F_traH;F_traF;F_trbC;F_traN
ctg100922	59762	yes				4.14	0	1	FATA_trsC;FATA_trsD;FATA_trsF;FATA_trsC;FATA_trsD;FATA_trsF
ctg101128	59872	yes				2.84	0.02	1	T_virB2;virb4;T_virB6;T_virB8;T_virB9;T_virB11;T_virB2;virb4;T_virB6;T_virB8;T_virB9
ctg101126	60033					2.87	0
ctg101543	60102	yes			ACI49668,ACI49669,ACI49673,ACI49670,pilA,ACI49672	3.44	0	1	MOBP2
ctg101057	60198	yes				3.56	0.03	1	T_virB5;T_virB10;T_virB9;T_virB8;T_virB2;T_virB11;MOBP1
ctg100755	60362					2.71	0
ctg100493	60680	yes		MCR-1.1		2.88	0	1	T_virB9;T_virB8;T_virB6;MOBP1
ctg101814	60896	yes				3.6	0	1	MOBF;t4cp2;F_traG;F_traH;F_traF;F_traN;F_traU;F_traW;virb4;F_traV;F_traB;F_traK;F_traE;F_traL
ctg101016	61035			ErmQ,ErmQ		3.54	0.03
ctg101784	61628	yes				3	0	0.9999	FATA_cd411
ctg100406	61892	yes				4.08	0.01	1	T_virB1;T_virB3;virb4;T_virB5;T_virB6;T_virB8;T_virB9
ctg101601	61943	yes		Mrx,mphA,dfrA14,aadA,OXA-10,arr-2,QnrS1,tet(A)		2.94	0.01	1	MOBC
ctg100950	62347					3.1	0
ctg101749	62602	yes				3.12	0	0.9999	FATA_prgL
ctg101065	62655					4.07	1.48
ctg101044	63238	yes				2.84	0	0.9999
ctg101559	63820	yes				4.48	0	1	FATA_trsL;FATA_trsF;FATA_trsD;FATA_trsC
ctg101053	64554	yes			mrkF,mrkD,mrkC,mrkB,mrkA,mrkF,mrkD,mrkC,mrkB,mrkA	2.75	0.19	1	T_virB9;T_virB8;T_virB6;virb4;T_virB2
ctg101155	64661	yes				2.66	0.02	1
ctg101045	64764	yes				2.89	0.02	0.9999	T_virB9;T_virB8;T_virB6;MOBP1;T_virB9;T_virB8
ctg101747	64928	yes				3.14	0	0.9998
ctg101250	65146	yes				3.17	0.04	1	T_virB9;T_virB8;T_virB6;virb4;T_virB2
ctg101219	66006	yes				3.78	0.04	0.9999
ctg100738	66224	yes				3.1	0.01	1	MOBP1;T_virB6;T_virB8;T_virB9
ctg100932	66409					3.12	0
ctg101544	67412	yes		APH(3')-Ia		3.46	0	1	MOBF;F_traG;F_traH;F_traF;F_traN;F_traU;F_traW;virb4;F_traV;F_traK;F_traE;F_traL
ctg101528	67555	yes		MCR-3.5		3.86	0	1	F_traH;F_traF;F_traN;F_traU;F_traW;virb4;F_traV;F_traK;F_traE;F_traL;MOBF;F_traG
ctg101964	67566	yes				3.33	0	1	B_traO
ctg101955	67663			tet(S),tet(S)		3.6	0.03
ctg101836	68301	yes				3.27	0	1	t4cp2;MOBF;F_traE;F_traK;F_traB;F_traV;virb4;F_traW;F_traU;F_traN;F_traF;F_traH;F_traG
ctg101525	68586	yes		ErmB		3.29	0	1	MOBF;F_traG;F_traH;F_traF;F_traN;F_traU;F_traW;virb4;F_traV;F_traK;F_traE;F_traL
ctg101813	68831	yes				3.65	0	1	MOBP2
ctg101886	68923					2.86	0
ctg101899	69367	yes		tet(S)		4.64	0	0.9999
ctg101844	69766					3.32	0
ctg101880	70273	yes				3.25	0	1	F_traL;F_traE;F_traK;F_traV;virb4;F_traW;F_traU;F_trbC;F_traN;F_traF;F_traH;F_traG;MOBF
ctg101186	70509					3.15	0
ctg101474	70625	yes		TEM-103,MCR-1.1,tet(M)		3.53	0	1	MOBF;F_traG;F_traH;F_traF;F_traN;F_traU;F_traW;virb4;F_traV;F_traK;F_traE;F_traL
ctg102183	72526					2.85	0
ctg100611	72564					3.39	0
ctg102015	72897	yes				2.94	0.01	0.9998	MOBB
ctg100980	73068	yes		tet(S)		3.81	0.04	0.9999	MOBP1
ctg101929	73271	yes				3.42	0.03	1	MOBF
ctg101898	73667	yes		tet(A),sul3,qacL,aadA3,dfrA12,TEM-103		2.89	0	0.9999
ctg101997	75604	yes				3.62	0	0.9999	F_traF;MOBH
ctg101141	75750	yes		tet(S)		5	0.02	0.9999
ctg102066	76974	yes				2.49	0.01	0.9999	MOBC
ctg101985	79202	yes		optrA,AAC(6')-Ie-APH(2'')-Ia bifunctional protein,ErmB,tet(O/W/32/O)		3.46	0	0.9999
ctg102072	79274					3.32	0
ctg102242	82756	yes		tet(S)		3.18	0.01	0.9999	MOBP2
ctg102138	84656	yes				3.94	0	1	I_traE;I_traI;I_traK;I_traL;I_traN;I_traO;I_traP;I_traQ;I_traR;I_traT;traU;I_traV;I_traW;I_traY;I_trbA;I_trbB;MOBP1;MOBP1
ctg102174	84702	yes			Z_RS28450,Z_RS28445,gspL,gspK,gspJ,gspI,gspH,gspG,gspF,gspE,etpD	3.12	0.01	1	F_traE;T_virB11
ctg102251	85578					4.82	0
ctg102296	86970					3.68	0
ctg102310	87408					3.43	0
ctg102434	88490					4.43	0
ctg102395	88544					2.96	0
ctg102381	90038					4.07	0
ctg102160	90652	yes				4.04	0	1	I_traE;MOBP1;I_trbB;I_trbA;I_traY;I_traY;I_traW;I_traV;traU;I_traT;I_traR;I_traQ;I_traP;I_traO;I_traN;I_traL;I_traK;I_traI
ctg102504	91532					3.85	0
ctg102223	91993	yes				4.04	0	0.9999
ctg102187	92003	yes		CTX-M-104		3.76	0	1	MOBP1;I_trbB;I_trbA;I_traY;I_traW;I_traV;traU;I_traT;I_traR;I_traQ;I_traP;I_traO;I_traN;I_traL;I_traK;I_traI;I_traE
ctg102307	92547					3.6	0
ctg101843	92613	yes		dfrA14,sul2,APH(6)-Id,TEM-103,tet(A),floR,QnrS1,tet(A)		2.88	0.01	0.9999	MOBH;F_traF;F_traH
ctg102311	93080	yes				4.35	0	0.9999	MOBP2
ctg102382	94983					3.59	0
ctg102390	95781	yes				4.22	0	1	G_tfc2;I_traE;I_traI;I_traK;I_traL;I_traN;I_traO;I_traP;I_traQ;I_traR;I_traT;traU;I_traV;I_traW;I_traY;I_trbA;I_trbB;MOBP1
ctg102404	96037					3.86	0
ctg102253	96470	yes			ECS88_RS00560	3.88	0	1	MOBP1;I_trbB;I_trbA;I_traY;I_traW;I_traV;traU;I_traT;I_traR;I_traQ;I_traP;I_traO;I_traN;I_traL;I_traK;I_traI;I_traE
ctg101969	98009	yes	384-10781	dfrA14,sul2,QnrS1,tet(A)	aatA	3.08	0	0.9999	F_traE;MOBH	0.9844	384-10781	Viruses;Duplodnaviria;Heunggongvirae;Uroviricota;Caudoviricetes;;
ctg102111	98300	yes				4.41	0	0.9999	B_traO
ctg102423	98856					3.94	0
ctg102147	99367					3.36	0
ctg102413	99636	yes				3.38	0.01	0.9999	B_traO
ctg102485	105331					5.37	0
ctg102078	106374	yes		aadA22,AAC(3)-IId		3.82	0	1	MOBP1;I_trbB;I_trbA;I_traY;I_traW;I_traV;traU;I_traT;I_traR;I_traQ;I_traP;I_traO;I_traN;I_traL;I_traK;I_traI;I_traE
ctg102026	107304	yes		tet(A),sul2,floR,tet(M),QnrS1,TEM-103		3.37	0	1
ctg102227	107355					5.29	0
ctg102359	107385	yes		ErmB		4.73	0.01	0.9999	FATA_prgF
ctg102466	107512					5.27	0
ctg102000	108403					5.14	0
ctg102615	108498					3.52	0.03
ctg102544	108594					5.27	0
ctg101975	108654	yes		TEM-215,QnrS1,aadA2,linG,AAC(3)-IId,sul3,sul2,APH(6)-Id,tet(A),floR,dfrA14		3.33	0	1	virb4;T_virB6;T_virB8;T_virB9;MOBC
ctg102617	108772					3.21	0.03
ctg102474	109563	yes				3.97	0	0.9999	FATA_prgIc;FATA_prgL
ctg102624	109618					3.53	0.03
ctg102579	111606					5.63	0.01
ctg102698	115792	yes		mcr-10.1		3.93	0.01	1	F_traG;MOBF;F_traL;F_traE;F_traK;F_traV;virb4;F_traW;F_traU;F_trbC;F_traN;F_traF;F_traH;F_traH
ctg102633	115955	yes				3.91	0	0.9999	F_traW;F_traU;F_traF;F_traH;F_traG;F_trbC;MOBH;t4cp1;F_traL;F_traE;F_traK;F_traB;F_traV;virb4
ctg102644	120923	yes		sul2,floR,floR,QnrD1,dfrA12,aadA2,qacEdelta1,sul1,APH(3')-Ia		3.85	0	1	virb4;F_traV;F_traB;F_traK;F_traE;F_traL;t4cp1;MOBH;F_trbC;F_traG;F_traH;F_traF;F_traU;F_traW
ctg102243	122381			arr-2,OXA-10,aadA,dfrA14,tet(A),QnrS1,sul2,floR		3.55	0
ctg102757	123692	yes		tet(A),QnrS1,dfrA14,TEM-235	faeJ,faeI) F4 (K88,faeH) F4 (K88,faeG) F4 (K88,faeF) F4 (K88,faeE) F4 (K88,faeD) F4 (K88,faeC	3.54	0	1	I_trbA;I_trbB;MOBP1;I_traE;I_traI;I_traK;I_traL;I_traN;I_traO;I_traP;I_traQ;I_traR;I_traT;traU;I_traV;I_traW;I_traY
ctg102277	123706	yes		dfrA17	iroN,iroE,iroD,iroC,iroB,sitA,sitB,sitC,sitD,iucA,iucB,iucC,iucD,iutA	4.33	0	1	F_traL;F_traE;F_traK;F_traV;virb4;F_traW;F_traU;F_traN;F_traF;F_traH;F_traG;MOBF
ctg102759	128491	yes		dfrA17		4.81	0	1	F_traL;F_traE;F_traK;F_traV;virb4;F_traW;F_traU;F_traN;F_traF;F_traH;F_traG;MOBF;F_traE
ctg102146	130472	yes		lnuG	ACI49668,ACI49669,ACI49673,ACI49670,pilA,ACI49672	5.06	0.01	1	MOBP2
ctg102342	132309	yes		APH(3')-Ia,sul3,TEM-103,linG,aadA17,AAC(3)-IId,tet(M),qacL,aadA,aadA2,dfrA12,floR,sul2,tet(A)		3.76	0	1	MOBF;F_traG;F_traH;F_traF;F_traN;F_traU;F_traW;virb4;F_traV;F_traK;F_traE;F_traL
ctg102737	133418	yes			ACI49668,ACI49673,ACI49670,pilA,ACI49672	4.4	0.01	1	MOBP2
ctg102824	135615					4.37	0
ctg102835	137066					4.3	0
ctg102861	137566					4.5	0
ctg102771	139866					10.21	0.13
ctg102705	142665	yes			ACI49673,ACI49670,pilA,ACI49672	4.36	0	1	MOBP2
ctg102880	145343	yes			cdtC	4.79	0.03	0.9999	F_traH;F_traG;t4cp2;MOBF;F_traL;F_traE;F_traK;F_traB;F_traV;virb4;F_traW;F_traU;F_traN;F_traF
ctg102952	151935					4.14	0
ctg102898	152367					4.32	0.01
ctg102887	164554					4.05	0
ctg102879	166817					4.06	0
ctg102979	187246	yes			bee2,bee3,srt1,srt2	6.63	0.11	0.9999
ctg103045	201548	yes		MCR-1.1,TEM-240,tet(M),floR,tet(X4)		4.4	0	1	F_traH;F_traF;MOBH;t4cp1;F_traE;F_traB;F_traV;virb4;F_traW;F_traU;F_trbC
ctg103128	211155					5.85	0
ctg103112	214598	yes				3.83	0	1	F_trbC;F_traU;F_traW;virb4;F_traV;F_traB;F_traE;t4cp1;MOBH;F_traF;F_traH
ctg103105	242500					8.69	0
ctg103175	262226	yes			ACI49672,bee1,bee2,bee3,srt1,srt2	8.01	0.2	0.9999	MOBP2
ctg103203	270268					6.6	0.01
ctg103207	280267	yes		AAC(6')-Ie-APH(2'')-Ia bifunctional protein	pilA,ACI49672	9.14	0.22	0.9999	MOBP2;MOBP2
ctg103430	404230					12.61	0
ctg103614	1150348		631992-674995			19.72	0.15			0.9994	631992-674995	Viruses;Duplodnaviria;Heunggongvirae;Uroviricota;Caudoviricetes;;
ctg103647	1695359					99.7	0
ctg103652	1781110				plr/gapA,eno	99.98	0.4
ctg103654	1843040			tet(O/W/32/O),ErmB,ANT(6)-Ia,lnuB,lsaE		99.99	0.1
ctg103660	2063696		1859884-1901605	lnuB,lsaE,tet(M),tet(L),catA8,mel,ANT(6)-Ia		98.93	0.02			0.9991	1859884-1901605	Viruses;Duplodnaviria;Heunggongvirae;Uroviricota;Caudoviricetes;;
ctg103661	2133795			tet(M),tet(L),catA8		99.14	0.24
ctg103665	2238841		2139870-2182736,296676-334019			98.72	0.05			0.9986 | 0.9945	2139870-2182736 | 296676-334019	Viruses;Duplodnaviria;Heunggongvirae;Uroviricota;Caudoviricetes;;
ctg103670	2310463		1321854-1358245,1484989-1523708,399863-435781	tet(M),tet(L),fexB,poxtA,ACI-1,lnuC		99.98	0.03			0.9998 | 0.9996 | 0.9983	1321854-1358245 | 1484989-1523708 | 399863-435781	Viruses;Duplodnaviria;Heunggongvirae;Uroviricota;Caudoviricetes;;
ctg103680	2622391		1117796-1165351			99.99	0.32			0.9929	1117796-1165351	Viruses;Duplodnaviria;Heunggongvirae;Uroviricota;Caudoviricetes;;
ctg103676	2666707		1507329-1546169,2070441-2078407,19253-65081			99.99	0.01			0.9997 | 0.9996 | 0.9993	1507329-1546169 | 2070441-2078407 | 19253-65081	Viruses;Duplodnaviria;Heunggongvirae;Uroviricota;Caudoviricetes;;
ctg103677	2678022			AAC(6')-Iid		100	0.19
ctg103675	2688104		1994008-2018751,685010-718348	tet(S)		99.99	0.4			0.9976 | 0.9900	1994008-2018751 | 685010-718348	Viruses;Duplodnaviria;Heunggongvirae;Uroviricota;Caudoviricetes;;
ctg103688	3862787		453622-509057,273701-277975,3362800-3442866,558143-579771	catII from Escherichia coli K-12,DHA-2,tet(D)		100	1.2			0.9996 | 0.9988 | 0.9980 | 0.9917	453622-509057 | 273701-277975 | 3362800-3442866 | 558143-579771	Viruses;Duplodnaviria;Heunggongvirae;Uroviricota;Caudoviricetes;;
ctg103689	3903266		2294749-2334373,2006247-2051519,1143968-1175287,1629787-1672879,1826040-1830186,2581825-2595445,973500-1005225	tet(D),catII from Escherichia coli K-12,DHA-4		99.99	0.4			0.9996 | 0.9992 | 0.9989 | 0.9988 | 0.9974 | 0.9947	2294749-2334373 | 2006247-2051519 | 1143968-1175287 | 1629787-1672879 | 1826040-1830186 | 2581825-2595445 | 973500-1005225	Viruses;Duplodnaviria;Heunggongvirae;Uroviricota;Caudoviricetes;;
ctg103690	4079750		438106-477393,2334046-2345830,3516292-3538439,2431886-2444860	lsaD,tet(S),lsaD		100	97.37			0.9989 | 0.9979 | 0.9907 | 0.9809	438106-477393 | 2334046-2345830 | 3516292-3538439 | 2431886-2444860	Viruses;Duplodnaviria;Heunggongvirae;Uroviricota;Caudoviricetes;;
